# Inhibition of JAK2V617F-Driven Neoplastic Endothelial Dysfunction by IFNα as a Novel Antifibrotic Mechanism

**DOI:** 10.1101/2024.12.23.630035

**Authors:** Madeline J. Caduc, Mohamed H. E. Mabrouk, Martin Grasshoff, Pia Wanner, Katrin Götz, Jessica E. Pritchard, Dickson W. L. Wong, Cristina B. Lopez, Louisa Böttcher, Pinar Sönmez, Bärbel Junge, Eva M. Buhl, Sabrina Ernst, Gerhard Müller-Newen, Michael Vogt, Jörg Eschweiler, Peter Boor, Maximilian Ackermann, Nicolas Chatain, Julia Franzen, Ivan G. Costa, Martin Zenke, Rebekka K. Schneider, Radek Skoda, Tim H. Brümmendorf, Steffen Koschmieder, Marcelo A. S. de Toledo

## Abstract

The vascular niche is a critical regulator of hematopoiesis and disease progression in myeloproliferative neoplasms (MPN). The presence of JAK2V617F+ endothelial cells (EC) in MPN patients and their association with cardiovascular complications highlight the need to understand and therapeutically target this compartment. Using patient-specific induced pluripotent stem cells (iPSC) harboring JAK2^WT^ or the MPN-driver JAK2V617F (heterozygous, JAK2V617F^HET^, or homozygous, JAK2V617F^HOM^), we identified zygosity-dependent transcriptional profiles in iPSC-derived EC (iEC) at baseline and following interferon-alpha (IFNα) treatment. JAK2V617F^HET^ iEC exhibited an endothelial-to-mesenchymal transition (EndMT) signature, while JAK2V617F^HOM^ iEC showed suppression of translation and ribosome biogenesis. Leveraging iPSC-based 3D assembloids that mimic the bone marrow (BM) niche, we showed that JAK2V617F-driven EndMT is inhibited by tyrosine kinase inhibitors and IFNα. In both JAK2V617F-driven polycythemia vera and TPO-driven myelofibrosis murine models, scRNA-seq analysis of the BM vascular niche consistently revealed inflammatory and EndMT-associated signatures in arterial and arteriolar EC. Notably, dysregulation of ribosome- and translation-related pathways emerged in the myelofibrosis model and at advanced disease stages in JAK2V617F-driven polycythemia vera, indicating progressive vascular remodeling with disease evolution. Chronic pegylated IFNα treatment *in vivo* effectively reversed these pathological changes. IFNα’s anti-EndMT activity was further validated in BM biopsies from MPN patients undergoing IFNα therapy. This is the first study to define MPN stage-dependent vascular remodeling and zygosity-specific endothelial effects of JAK2V617F, and to directly link IFNα-mediated EndMT inhibition as a novel antifibrotic mechanism. Our 3D assembloids provide a translational platform for mechanistic studies and therapeutic targeting of the BM microenvironment in MPN.

**Bullet Points:**

- Arterial vascular remodeling emerges as a novel hallmark of MPN, characterized by TNFα-inflammation, ribosomal dysregulation and EndMT.
- IFNα restores neoplastic endothelial dysfunction, highlighting its role as a vascular niche-modulating and anti-fibrotic agent in MPN.
