## Supplemental Table 10 for "Inhibition of JAK2V617F-Driven Neoplastic Endothelial Dysfunction by IFNα as a Novel Antifibrotic Mechanism"

### Sheet: Tabelle1
Upregulated in JAK2WT, JAK2V617FHET and JAK2V617FHOM
ISG15; IRF7; STAT1; IFI44; USP18; IFITM1; IFIT1; LAP3; CMPK2; IFI44L; PARP10; IFI35; SAMHD1; PARP9; IFIT3; DTX3L; DDX60; DDX58; IFIT5; ADAR; HERC6; SP100; TRIM25; EPSTI1; PARP14; TRIM22; UBE2L6; LGALS3BP; BST2; IFI27; IFIH1; STAT2; TAP1; TRIM21; PLSCR1; LGALS9; HELZ2; EIF2AK2; XAF1; LY6E; TRIM14; HLA-F; SHISA5; UNC93B1; PARP12; SP110; HERC5; PSME1; OAS2; MX1; DDX60L; SAMD9; PSMB9; IFITM3; UBA7; T…
Upregulated in JAK2WT
HLA-E; ERAP1; AGRN; TRANK1; LOC102724594; SNORA33; C6orf62; ODF3B; H1F0; HES4
Upregulated in JAK2WT and JAK2V617FHET
CXCL11; DNAJA1
Upregulated in JAK2WT and JAK2V617FHOM
TAPBP; NAPA; WARS; HCP5; IRF1; NT5E
Upregulated in JAK2V617FHET
CTSS; IL15RA; APOBEC3F; AC009948.5; LGMN; SMARCA5; GNB4; ELF1; HLA-L; IFITM2; RARRES3; GTPBP2
Upregulated in JAK2V617FHET and JAK2V617FHOM
OGFR; TRIM69; TLR3; APOL1; TMEM62; APOBEC3G; CARD16; MLKL; HPSE; LOC102724141; FAM46A; CXCL10; IL4I1; VLDLR; TRIM26
Upregulated in JAK2V617FHOM
SNORA17; TRNN; SNORA51; SNORA39; SLFN5; RNU12; RNU5A-1; RNU5E-1; PPAN-P2RY11; SNORA23; GRINA; CD164; RNU5B-1; RNU2-1; SCARNA1; RNU4-1; MASTL; HIST2H2BE; RNU2-2P; RBCK1; TYMP; SECTM1; SNORA71C; HIST1H3H; RNU4-2; RAD51AP1; CFB; GCH1; SCARB2
Downregulated in JAK2WT, JAK2V617FHET and JAK2V617FHOM
TNFRSF10D; ACO1; EIF4B
Downregulated in JAK2WT
HIST1H4L; RPS6; RPS14; RPS23; RPL9; SNHG9; RPL37A; RPL36A; RPL3; HIST1H2BC; RPL7A; NT5DC2; PABPC1; EEF1G; SLC25A6; RPL22; RPS12; RPL34; HIST1H4F
Downregulated in JAK2WT and JAK2V617FHOM
HIST1H4C; RPL5; SNHG16; RPL23; HIST1H4E; EIF3L; RPL6; RPL7; PNRC1; DANCR; EEF1A1; EEF2; RPL15; FAM211A-AS1; RPS3A; RPS20
Downregulated in JAK2V617FHET
TRNAV27
Downregulated in JAK2V617FHET and JAK2V617F HOM
RNU1-28P ; RNVU1-18 ; RNU1-3 ; RNU1-1
Downregulated in JAK2V617FHOM
NAP1L1; RBM3; ACTG1; LOC102724810; SNHG19; EIF3F; EEF1B2; RPS7; LTA4H; RAB13; RPLP0; BCYRN1; COX7A2L; GNB2L1
