## Supplemental Table 11 for "Inhibition of JAK2V617F-Driven Neoplastic Endothelial Dysfunction by IFNα as a Novel Antifibrotic Mechanism"

### Sheet: Overall
Cluster	Cell Type	Markers
0	Monocytes/Macrophages (immunosuppresive)	CD14, CD16, CD163, CD80, TREM2, C1QA, C1QB, C1QC
1	MSC	PDGFRa, PDGFRB, LEPR, NES, CXCL12, KITLG, ANGPT1
2	Mast cells (immature)	KIT, FcER1a (low), MS4a2 (low), TPSAB1
3	Monocytes/Macrophages (SPP1 high, M2 )	CD14, CD16, CD68, CD163, CD206, CD86, CD80, CD40, SPP1
4	Eosinophils	SIGLEC8, IL5RA, CCR3
5	MSC	PDGFRa, PDGFRB, KITLG, ANGPT1
6	MSC (osteogenic)	PDGFRa, PDGFRB, CXCL12, KITLG, NES, ALPL, RUNX2, ACTA2
7	Mast cells (mature)	KIT, FcER1a (high), MS4a2 (high), CTSG, TPSAB1, HDC, CPA3
8	Neutrophils (mature)	ELANE, MPO, CEACAM8, FUT4, CEBPA, CEBPZ
9	Neutrophils (immature)	ELANE, MPO, CEBPZ
10	MSC (adipogenic)	PDGFRa (low), CEBPA, PPARG
11	MSC	PDGFRa, CXCL12, KITLG, NES
12	Dendritic cells	ITGAX, CD1c, ZBTB46, IRF8
13	EC	CLDN5, CDH5, PECAM1, KDR, FLT1
14	Eosinophils (immature)	EPX, PRG3, PRG2
15	Basophil progenitors	KIT, CCR3, ENPP3, FCER1A, TPSAB1
16	Hemogenic endothelium	SOX18, ESAM, RAMP2, ECSCR, CLDN5
17	Neutrophils (immature)	ELANE, MPO, CEBPZ
18	Megakaryocytes	CXCL4/PF4, SELP, ITGA2B/CD41, GP1BA/CD42b
19	Hematopoietic progenitors (lymphoid bias)	KIT, MSI2, HOXB4, Tal1. Lymphoid bias: TRDC, CD22
20	Monocytes/Macrophages (mature/activated)	CD14, CD16, CD68, CD163, CD206, CD86, CD80, CD40
21	MSC	PDGFRa, PDGFRB, KITLG, NES, ANGPT1
22	Pericytes	PDGFRB, ACTA2, ANGPT1, MCAM, CSPG4
23	Astrocytes	S100B, FTL, AIF1

### Sheet: CD45- Clusters
Cluster	Cell Type	Markers
0	MSC	LEPR, NES, PDGFRA, PDGFRB,CXCL12, SCF, ANGPT1
1	MSC	Similar to Cluster 0; enriched for LEPR, NES, PDGFRA, PDGFRB, CXCL12, SCF, ANGPT1
2	MSC	Similar to Clusters 0 and 1; robust hematopoietic support signature
3	MSC	High NES; lower PDGFRs and hematopoietic support genes; CXCL12, SCF
4	Endothelial Cell	CLDN5, CDH5 (CD144), PECAM1, KDR (VEGFR2), FLT1 (VEGFR1), DLL4, CXCR4
5	Hemogenic Endothelium	SOX18, ESAM, RAMP2, ECSCR, CLDN5
6	MSC (proliferating)	Similar to Cluster 3; enriched for cycling cells (G2/S phase)
7	MSC (pericyte-like)	PDGFRB, CSPG4, ACTA2, ANGPT1, MCAM
