## Supplemental Table 12 for "Inhibition of JAK2V617F-Driven Neoplastic Endothelial Dysfunction by IFNα as a Novel Antifibrotic Mechanism"

### Sheet: JAK2V617F EC cluster annotation
		Endothelial cells
		FLT1
		PECAM1
		CDH5
		KDR
		Arterial	Arteriolar	Sinusoidal	BBB/CNS
		Crip1	Sema3g	Flt4	Abcg2
		Cav1	Gja4	Fpi	Slc2a1
		Sparcl1	Sox17	Stab2	Tjp1
		Lmna		Vcam1
		Vim		Fcgr2b
		Ly6a
		Ly6C1
		Top 10 expressed genes in each cluster
		Hspa1a	Mecom	Stab2	Slco1a4
		Hspa1b	Ccdc85a	Tfpi	Spock2
		Hspb1	Cav1	Plvap	Ptn
		Ier3	Cd36	Ralgapa2	Itm2a
		Id1	Ablim1	Gpm6a	Slco1c1
		Klf2	ENSMUSG00000121513	Mafb	Cldn5
		Cdkn1a	Cdh13	Sema3a	Bsg
		Irf1	Etl4	F8	Pltp
		Iigp1	Plcb4	Zfpm2	Abcb1a
		Atf3	Cyyr1	Mrc1	Lef1

### Sheet: TPO-OE EC cluster annotation
	Endothelial cells
	FLT1
	PECAM1
	CDH5
	KDR
	Arterial				Arteriolar	Sinusoidal	BBB/CNS
	Crip1				Sema3g	FLT4	Abcg2
	Cav1				Gja4	TFPI	Slc2a1
	Sparcl1				Sox17	STAB2	Tjp1
	Lmna					VCAM1
	Vim					Fcgr2b
	Ly6a
	Ly6C1
	Vascular remodeling	Vessel sprouting	Snai2+Twist2+	Progenitors
	RAMP3	TEK	Snai2	KIT
	ESM1	TJP2	Twist2	CD34
			Klf4	APLN
			Hspa1a
	Top 10 expressed genes in each cluster
	Fabp4	Ccdc85a	Atf3	Prnd	Vegfc	Stab2	Slco1a4
	Gpihbp1	Ptprg	Hspa1a	Col15a1	Nebl	Tfpi	Bsg
	Aqp1	Mecom	Jun	Col4a1	Tm4sf1	Mafb	Spock2
	Ly6c1	Ptprm	Klf2	Ccnd1	Stmn2	Plvap	Itm2a
	Timp4	Ablim1	Irf1	Vim	Rbp7	Zfpm2	Ptn
	Gng11	Etl4	Klf4	Col4a2	Arl15	Ralgapa2	Lef1
	Ly6a	Plcb1	Iigp1	Apln	Col8a1	Abcc9	Slco1c1
	Tcf15	Magi1	Socs3	Nrp2	Ldb2	Rbfox1	Pltp
	Egfl7	Dach1	Apold1	Igfbp7	St6galnac3	Mrc1	Sorbs2
	Cav1	Plcb4	Clic4	Rhoc	Sema3g	Adamts5	Itih5
